# Grapevine scion gene expression is driven by rootstock and environment interaction

**DOI:** 10.1101/2023.01.12.523795

**Authors:** Zachary N Harris, Julia E Pratt, Laszlo G Kovacs, Laura L Klein, Misha T. Kwasniewski, Jason P Londo, Angela Wu, Allison J Miller

## Abstract

**BACKGROUND:** Grafting is a horticultural practice used widely across woody perennial crop species to fuse together the root and shoot system of two distinct genotypes, the rootstock and the scion, combining beneficial traits from both. In grapevine, grafting is used in nearly 80% of all commercial vines to optimize fruit quality, regulate vine vigor, and enhance biotic and abiotic stress-tolerance. Rootstocks have been shown to modulate elemental composition, metabolomic profiles, and the shape of leaves in the scion, among other traits. However, it is currently unclear how rootstock genotypes influence shoot system gene expression as previous work has reported complex and often contradictory findings.

**RESULTS:** In the present study, we examine the influence of grafting on scion gene expression in leaves and reproductive tissues of grapevines growing under field conditions for three years. We show that the influence from the rootstock genotype is highly tissue and time dependent, manifesting only in leaves, primarily during a single year of our three-year study. Further, the degree of rootstock influence on scion gene expression is driven by interactions with the local environment.

**CONCLUSIONS:** Our results demonstrate that the role of rootstock genotype in modulating scion gene expression is not a consistent, unchanging effect, but rather an effect that varies over time in relation to local environmental conditions.
