## Supplemental Table 1 for "Grapevine scion gene expression is driven by rootstock and environment interaction"

### Sheet: GOBP_overlaps_go_terms
Year	Phenology	Tissue	Direction	Comparison to Ungrafted	GO Ontology	GO ID	GO Name	p-value
2018	Anthesis	Leaf	Up	3309C & SO4	GO:BP	GO:0006886	intracellular protein transport	5.28627e-05
2018	Anthesis	Leaf	Up	3309C & SO4	GO:BP	GO:0034613	cellular protein localization	5.28627e-05
2018	Anthesis	Leaf	Up	3309C & SO4	GO:BP	GO:0070727	cellular macromolecule localization	5.28627e-05
2018	Anthesis	Leaf	Up	3309C & SO4	GO:BP	GO:0015031	protein transport	8.47544e-05
2018	Anthesis	Leaf	Up	3309C & SO4	GO:BP	GO:0045184	establishment of protein localization	8.47544e-05
2018	Anthesis	Leaf	Up	3309C & SO4	GO:BP	GO:0008104	protein localization	0.000138629
2018	Anthesis	Leaf	Up	3309C & SO4	GO:BP	GO:0046907	intracellular transport	0.000144137
2018	Anthesis	Leaf	Up	3309C & SO4	GO:BP	GO:0051649	establishment of localization in cell	0.000171361
2018	Anthesis	Leaf	Up	3309C & SO4	GO:BP	GO:0033036	macromolecule localization	0.000365458
2018	Anthesis	Leaf	Up	3309C & SO4	GO:BP	GO:0051641	cellular localization	0.000365458
2018	Anthesis	Leaf	Up	3309C	GO:BP	GO:0045490	pectin catabolic process	7.37639e-06
2018	Anthesis	Leaf	Up	3309C	GO:BP	GO:0010393	galacturonan metabolic process	0.000228023
2018	Anthesis	Leaf	Up	3309C	GO:BP	GO:0045488	pectin metabolic process	0.000228023
2018	Anthesis	Leaf	Up	SO4	GO:BP	GO:0043043	peptide biosynthetic process	5.24984e-68
2018	Anthesis	Leaf	Up	SO4	GO:BP	GO:0006412	translation	5.24984e-68
2018	Anthesis	Leaf	Up	SO4	GO:BP	GO:0043604	amide biosynthetic process	1.77236e-65
2018	Anthesis	Leaf	Up	SO4	GO:BP	GO:0006518	peptide metabolic process	1.02143e-60
2018	Anthesis	Leaf	Up	SO4	GO:BP	GO:0043603	cellular amide metabolic process	5.1286e-56
2018	Anthesis	Leaf	Up	SO4	GO:BP	GO:0034645	cellular macromolecule biosynthetic process	3.05382e-50
2018	Anthesis	Leaf	Up	SO4	GO:BP	GO:1901566	organonitrogen compound biosynthetic process	2.88317e-49
2018	Anthesis	Leaf	Up	SO4	GO:BP	GO:0044271	cellular nitrogen compound biosynthetic process	4.15902e-24
2018	Anthesis	Leaf	Up	SO4	GO:BP	GO:0009059	macromolecule biosynthetic process	4.70449e-24
2018	Anthesis	Leaf	Up	SO4	GO:BP	GO:0010467	gene expression	7.15864e-23
2018	Anthesis	Leaf	Up	SO4	GO:BP	GO:0002181	cytoplasmic translation	1.16961e-20
2018	Anthesis	Leaf	Up	SO4	GO:BP	GO:0022613	ribonucleoprotein complex biogenesis	2.65651e-18
2018	Anthesis	Leaf	Up	SO4	GO:BP	GO:0044267	cellular protein metabolic process	4.30189e-18
2018	Anthesis	Leaf	Up	SO4	GO:BP	GO:0044249	cellular biosynthetic process	4.24604e-17
2018	Anthesis	Leaf	Up	SO4	GO:BP	GO:0034641	cellular nitrogen compound metabolic process	2.05871e-16
2018	Anthesis	Leaf	Up	SO4	GO:BP	GO:1901576	organic substance biosynthetic process	4.935e-16
2018	Anthesis	Leaf	Up	SO4	GO:BP	GO:0042254	ribosome biogenesis	2.0877e-15
2018	Anthesis	Leaf	Up	SO4	GO:BP	GO:0009058	biosynthetic process	7.62229e-15
2018	Anthesis	Leaf	Up	SO4	GO:BP	GO:0019538	protein metabolic process	8.59889e-15
2018	Anthesis	Leaf	Up	SO4	GO:BP	GO:0044260	cellular macromolecule metabolic process	7.87274e-13
2018	Anthesis	Leaf	Up	SO4	GO:BP	GO:0022618	ribonucleoprotein complex assembly	8.94465e-13
2018	Anthesis	Leaf	Up	SO4	GO:BP	GO:0071826	ribonucleoprotein complex subunit organization	1.15655e-12
2018	Anthesis	Leaf	Up	SO4	GO:BP	GO:1901564	organonitrogen compound metabolic process	3.82086e-11
2018	Anthesis	Leaf	Up	SO4	GO:BP	GO:0042255	ribosome assembly	7.32114e-11
2018	Anthesis	Leaf	Up	SO4	GO:BP	GO:0042273	ribosomal large subunit biogenesis	1.55577e-10
2018	Anthesis	Leaf	Up	SO4	GO:BP	GO:0042274	ribosomal small subunit biogenesis	4.11246e-10
2018	Anthesis	Leaf	Up	SO4	GO:BP	GO:0140694	non-membrane-bounded organelle assembly	3.79776e-09
2018	Anthesis	Leaf	Up	SO4	GO:BP	GO:0044085	cellular component biogenesis	1.2715e-08
2018	Anthesis	Leaf	Up	SO4	GO:BP	GO:0009987	cellular process	4.11173e-08
2018	Anthesis	Leaf	Up	SO4	GO:BP	GO:0070925	organelle assembly	8.4151e-08
2018	Anthesis	Leaf	Up	SO4	GO:BP	GO:0065003	protein-containing complex assembly	1.64267e-07
2018	Anthesis	Leaf	Up	SO4	GO:BP	GO:0000028	ribosomal small subunit assembly	2.45319e-07
2018	Anthesis	Leaf	Up	SO4	GO:BP	GO:0043933	protein-containing complex organization	2.91913e-06
2018	Anthesis	Leaf	Up	SO4	GO:BP	GO:0001732	formation of cytoplasmic translation initiation complex	2.81724e-05
2018	Anthesis	Leaf	Up	SO4	GO:BP	GO:0043170	macromolecule metabolic process	2.9728e-05
2018	Anthesis	Leaf	Up	SO4	GO:BP	GO:0030490	maturation of SSU-rRNA	9.34766e-05
2018	Anthesis	Leaf	Up	SO4	GO:BP	GO:0022607	cellular component assembly	9.91404e-05
2018	Anthesis	Leaf	Up	SO4	GO:BP	GO:0000027	ribosomal large subunit assembly	9.91404e-05
2018	Anthesis	Leaf	Up	SO4	GO:BP	GO:0006807	nitrogen compound metabolic process	0.000205731
2018	Anthesis	Leaf	Up	SO4	GO:BP	GO:0000462	maturation of SSU-rRNA from tricistronic rRNA transcript (SSU-rRNA, 5.8S rRNA, LSU-rRNA)	0.000247597
2018	Anthesis	Leaf	Up	SO4	GO:BP	GO:0044237	cellular metabolic process	0.000286712
2018	Anthesis	Leaf	Up	SO4	GO:BP	GO:0006364	rRNA processing	0.000374
2018	Anthesis	Leaf	Up	SO4	GO:BP	GO:0002183	cytoplasmic translational initiation	0.000393483
2018	Anthesis	Leaf	Up	SO4	GO:BP	GO:0006122	mitochondrial electron transport, ubiquinol to cytochrome c	0.000436345
2018	Anthesis	Leaf	Down	3309C & SO4	GO:BP	GO:0045292	mRNA cis splicing, via spliceosome	1.4074e-05
2018	Anthesis	Leaf	Down	3309C	GO:BP	GO:0000722	telomere maintenance via recombination	1.46721e-06
2018	Anthesis	Leaf	Down	3309C	GO:BP	GO:0016233	telomere capping	4.13455e-06
2018	Anthesis	Leaf	Down	3309C	GO:BP	GO:0032392	DNA geometric change	5.33037e-06
2018	Anthesis	Leaf	Down	3309C	GO:BP	GO:0032508	DNA duplex unwinding	5.33037e-06
2018	Anthesis	Leaf	Down	3309C	GO:BP	GO:0006312	mitotic recombination	1.36555e-05
2018	Anthesis	Leaf	Down	3309C	GO:BP	GO:0006396	RNA processing	3.40255e-05
2018	Anthesis	Leaf	Down	3309C	GO:BP	GO:0007004	telomere maintenance via telomerase	6.53352e-05
2018	Anthesis	Leaf	Down	3309C	GO:BP	GO:0010833	telomere maintenance via telomere lengthening	7.29013e-05
2018	Anthesis	Leaf	Down	3309C	GO:BP	GO:0090304	nucleic acid metabolic process	7.31361e-05
2018	Anthesis	Leaf	Down	3309C	GO:BP	GO:0006278	RNA-dependent DNA biosynthetic process	0.000176946
2018	Anthesis	Leaf	Down	3309C	GO:BP	GO:0070192	chromosome organization involved in meiotic cell cycle	0.000176946
2018	Anthesis	Leaf	Down	3309C	GO:BP	GO:0071103	DNA conformation change	0.000262921
2018	Anthesis	Leaf	Down	3309C	GO:BP	GO:0006139	nucleobase-containing compound metabolic process	0.000277125
2018	Anthesis	Leaf	Down	3309C	GO:BP	GO:0000723	telomere maintenance	0.000477639
2018	Anthesis	Leaf	Down	3309C	GO:BP	GO:0032200	telomere organization	0.000477639
2018	Anthesis	Leaf	Down	3309C	GO:BP	GO:0006302	double-strand break repair	0.000482456
2018	Anthesis	Leaf	Down	SO4	GO:BP	GO:0010467	gene expression	1.16839e-08
2018	Anthesis	Leaf	Down	SO4	GO:BP	GO:0090304	nucleic acid metabolic process	1.59187e-07
2018	Anthesis	Leaf	Down	SO4	GO:BP	GO:0006139	nucleobase-containing compound metabolic process	1.08172e-06
2018	Anthesis	Leaf	Down	SO4	GO:BP	GO:0016070	RNA metabolic process	1.40043e-05
2018	Anthesis	Leaf	Down	SO4	GO:BP	GO:0006396	RNA processing	1.5728e-05
2018	Anthesis	Leaf	Down	SO4	GO:BP	GO:0034067	protein localization to Golgi apparatus	1.5728e-05
2018	Anthesis	Leaf	Down	SO4	GO:BP	GO:0046483	heterocycle metabolic process	3.36332e-05
2018	Anthesis	Leaf	Down	SO4	GO:BP	GO:0006119	oxidative phosphorylation	0.000227111
2018	Anthesis	Leaf	Down	SO4	GO:BP	GO:0015988	energy coupled proton transmembrane transport, against electrochemical gradient	0.000227111
2018	Anthesis	Leaf	Down	SO4	GO:BP	GO:0015990	electron transport coupled proton transport	0.000227111
2018	Anthesis	Leaf	Down	SO4	GO:BP	GO:0034641	cellular nitrogen compound metabolic process	0.000231039
2018	Anthesis	Leaf	Down	SO4	GO:BP	GO:0006725	cellular aromatic compound metabolic process	0.00026959
2018	Anthesis	Leaf	Down	SO4	GO:BP	GO:0042773	ATP synthesis coupled electron transport	0.000286
2018	Anthesis	Leaf	Down	SO4	GO:BP	GO:0006366	transcription by RNA polymerase II	0.00040977
2018	Veraison	Leaf	Up	1103P & SO4	GO:BP	GO:0007017	microtubule-based process	2.6213e-16
2018	Veraison	Leaf	Up	1103P & SO4	GO:BP	GO:0007018	microtubule-based movement	1.23514e-11
2018	Veraison	Leaf	Up	1103P & SO4	GO:BP	GO:0006928	movement of cell or subcellular component	3.97244e-11
2018	Veraison	Leaf	Up	1103P & SO4	GO:BP	GO:0006412	translation	5.18924e-10
2018	Veraison	Leaf	Up	1103P & SO4	GO:BP	GO:0043604	amide biosynthetic process	5.18924e-10
2018	Veraison	Leaf	Up	1103P & SO4	GO:BP	GO:0043043	peptide biosynthetic process	5.53603e-10
2018	Veraison	Leaf	Up	1103P & SO4	GO:BP	GO:0007010	cytoskeleton organization	6.9772e-09
2018	Veraison	Leaf	Up	1103P & SO4	GO:BP	GO:0000226	microtubule cytoskeleton organization	8.63649e-09
2018	Veraison	Leaf	Up	1103P & SO4	GO:BP	GO:1901566	organonitrogen compound biosynthetic process	1.6024e-08
2018	Veraison	Leaf	Up	1103P & SO4	GO:BP	GO:0034645	cellular macromolecule biosynthetic process	7.93764e-08
2018	Veraison	Leaf	Up	1103P & SO4	GO:BP	GO:0033043	regulation of organelle organization	1.0262e-07
2018	Veraison	Leaf	Up	1103P & SO4	GO:BP	GO:0006996	organelle organization	1.0262e-07
2018	Veraison	Leaf	Up	1103P & SO4	GO:BP	GO:0007049	cell cycle	1.18998e-06
2018	Veraison	Leaf	Up	1103P & SO4	GO:BP	GO:0006518	peptide metabolic process	1.18998e-06
2018	Veraison	Leaf	Up	1103P & SO4	GO:BP	GO:0022402	cell cycle process	1.89296e-06
2018	Veraison	Leaf	Up	1103P & SO4	GO:BP	GO:0140694	non-membrane-bounded organelle assembly	1.95523e-06
2018	Veraison	Leaf	Up	1103P & SO4	GO:BP	GO:0043603	cellular amide metabolic process	6.12667e-06
2018	Veraison	Leaf	Up	1103P & SO4	GO:BP	GO:0051128	regulation of cellular component organization	8.58967e-06
2018	Veraison	Leaf	Up	1103P & SO4	GO:BP	GO:0051493	regulation of cytoskeleton organization	1.17772e-05
2018	Veraison	Leaf	Up	1103P & SO4	GO:BP	GO:0051225	spindle assembly	1.30725e-05
2018	Veraison	Leaf	Up	1103P & SO4	GO:BP	GO:0007051	spindle organization	1.93948e-05
2018	Veraison	Leaf	Up	1103P & SO4	GO:BP	GO:0071840	cellular component organization or biogenesis	2.35389e-05
2018	Veraison	Leaf	Up	1103P & SO4	GO:BP	GO:0000278	mitotic cell cycle	2.35389e-05
2018	Veraison	Leaf	Up	1103P & SO4	GO:BP	GO:0016043	cellular component organization	4.06002e-05
2018	Veraison	Leaf	Up	1103P & SO4	GO:BP	GO:0010564	regulation of cell cycle process	6.49712e-05
2018	Veraison	Leaf	Up	1103P & SO4	GO:BP	GO:0140014	mitotic nuclear division	6.51202e-05
2018	Veraison	Leaf	Up	1103P & SO4	GO:BP	GO:0044380	protein localization to cytoskeleton	7.42077e-05
2018	Veraison	Leaf	Up	1103P & SO4	GO:BP	GO:0072698	protein localization to microtubule cytoskeleton	7.42077e-05
2018	Veraison	Leaf	Up	1103P & SO4	GO:BP	GO:1903047	mitotic cell cycle process	0.000102603
2018	Veraison	Leaf	Up	1103P & SO4	GO:BP	GO:0000028	ribosomal small subunit assembly	0.000131876
2018	Veraison	Leaf	Up	1103P & SO4	GO:BP	GO:0070925	organelle assembly	0.000177905
2018	Veraison	Leaf	Up	1103P & SO4	GO:BP	GO:0051301	cell division	0.000187232
2018	Veraison	Leaf	Up	1103P & SO4	GO:BP	GO:0090158	endoplasmic reticulum membrane organization	0.000296271
2018	Veraison	Leaf	Up	1103P & SO4	GO:BP	GO:0032886	regulation of microtubule-based process	0.000328241
2018	Veraison	Leaf	Up	1103P & SO4	GO:BP	GO:0070507	regulation of microtubule cytoskeleton organization	0.000349624
2018	Veraison	Leaf	Up	1103P & SO4	GO:BP	GO:0000280	nuclear division	0.000449449
2018	Veraison	Leaf	Up	1103P	GO:BP	GO:0034645	cellular macromolecule biosynthetic process	6.98789e-24
2018	Veraison	Leaf	Up	1103P	GO:BP	GO:0043043	peptide biosynthetic process	4.28251e-23
2018	Veraison	Leaf	Up	1103P	GO:BP	GO:0043604	amide biosynthetic process	4.9582e-23
2018	Veraison	Leaf	Up	1103P	GO:BP	GO:0006412	translation	4.9582e-23
2018	Veraison	Leaf	Up	1103P	GO:BP	GO:1901566	organonitrogen compound biosynthetic process	2.24508e-21
2018	Veraison	Leaf	Up	1103P	GO:BP	GO:0006518	peptide metabolic process	3.74813e-18
2018	Veraison	Leaf	Up	1103P	GO:BP	GO:0071840	cellular component organization or biogenesis	2.59793e-17
2018	Veraison	Leaf	Up	1103P	GO:BP	GO:0043603	cellular amide metabolic process	2.98532e-17
2018	Veraison	Leaf	Up	1103P	GO:BP	GO:0006996	organelle organization	7.01431e-15
2018	Veraison	Leaf	Up	1103P	GO:BP	GO:0016043	cellular component organization	6.1876e-14
2018	Veraison	Leaf	Up	1103P	GO:BP	GO:0009059	macromolecule biosynthetic process	3.94219e-13
2018	Veraison	Leaf	Up	1103P	GO:BP	GO:0044249	cellular biosynthetic process	8.59832e-11
2018	Veraison	Leaf	Up	1103P	GO:BP	GO:0044271	cellular nitrogen compound biosynthetic process	1.51818e-09
2018	Veraison	Leaf	Up	1103P	GO:BP	GO:1901576	organic substance biosynthetic process	6.0552e-09
2018	Veraison	Leaf	Up	1103P	GO:BP	GO:0009058	biosynthetic process	1.38655e-08
2018	Veraison	Leaf	Up	1103P	GO:BP	GO:0000278	mitotic cell cycle	1.59427e-07
2018	Veraison	Leaf	Up	1103P	GO:BP	GO:0007049	cell cycle	3.43347e-07
2018	Veraison	Leaf	Up	1103P	GO:BP	GO:0002181	cytoplasmic translation	4.72071e-07
2018	Veraison	Leaf	Up	1103P	GO:BP	GO:0000226	microtubule cytoskeleton organization	5.86228e-06
2018	Veraison	Leaf	Up	1103P	GO:BP	GO:0044085	cellular component biogenesis	8.9672e-06
2018	Veraison	Leaf	Up	1103P	GO:BP	GO:0022402	cell cycle process	1.15561e-05
2018	Veraison	Leaf	Up	1103P	GO:BP	GO:0022613	ribonucleoprotein complex biogenesis	1.15561e-05
2018	Veraison	Leaf	Up	1103P	GO:BP	GO:0000280	nuclear division	0.0001456
2018	Veraison	Leaf	Up	1103P	GO:BP	GO:1903046	meiotic cell cycle process	0.000148626
2018	Veraison	Leaf	Up	1103P	GO:BP	GO:0051321	meiotic cell cycle	0.000253917
2018	Veraison	Leaf	Up	1103P	GO:BP	GO:0009657	plastid organization	0.000253917
2018	Veraison	Leaf	Up	1103P	GO:BP	GO:0048285	organelle fission	0.000260671
2018	Veraison	Leaf	Up	1103P	GO:BP	GO:0009658	chloroplast organization	0.00036733
2018	Veraison	Leaf	Up	1103P	GO:BP	GO:1903047	mitotic cell cycle process	0.00036733
2018	Veraison	Leaf	Up	1103P	GO:BP	GO:0051276	chromosome organization	0.000420384
2018	Veraison	Leaf	Up	1103P	GO:BP	GO:0007051	spindle organization	0.000482435
2018	Veraison	Leaf	Up	1103P	GO:BP	GO:0010467	gene expression	0.000490244
2018	Veraison	Leaf	Down	SO4	GO:BP	GO:0016071	mRNA metabolic process	1.0193e-17
2018	Veraison	Leaf	Down	SO4	GO:BP	GO:0006397	mRNA processing	1.37638e-12
2018	Veraison	Leaf	Down	SO4	GO:BP	GO:0006396	RNA processing	1.10556e-10
2018	Veraison	Leaf	Down	SO4	GO:BP	GO:0010467	gene expression	1.31448e-10
2018	Veraison	Leaf	Down	SO4	GO:BP	GO:0016070	RNA metabolic process	1.42043e-09
2018	Veraison	Leaf	Down	SO4	GO:BP	GO:0000398	mRNA splicing, via spliceosome	1.42043e-09
2018	Veraison	Leaf	Down	SO4	GO:BP	GO:0008380	RNA splicing	1.43493e-09
2018	Veraison	Leaf	Down	SO4	GO:BP	GO:0000375	RNA splicing, via transesterification reactions	1.43493e-09
2018	Veraison	Leaf	Down	SO4	GO:BP	GO:0000377	RNA splicing, via transesterification reactions with bulged adenosine as nucleophile	1.43493e-09
2018	Veraison	Leaf	Down	SO4	GO:BP	GO:0006139	nucleobase-containing compound metabolic process	7.51128e-09
2018	Veraison	Leaf	Down	SO4	GO:BP	GO:0090304	nucleic acid metabolic process	1.83427e-08
2018	Veraison	Leaf	Down	SO4	GO:BP	GO:0006402	mRNA catabolic process	4.66872e-08
2018	Veraison	Leaf	Down	SO4	GO:BP	GO:0060255	regulation of macromolecule metabolic process	9.37843e-08
2018	Veraison	Leaf	Down	SO4	GO:BP	GO:0046483	heterocycle metabolic process	9.37843e-08
2018	Veraison	Leaf	Down	SO4	GO:BP	GO:0019222	regulation of metabolic process	1.5248e-07
2018	Veraison	Leaf	Down	SO4	GO:BP	GO:0006401	RNA catabolic process	8.48719e-07
2018	Veraison	Leaf	Down	SO4	GO:BP	GO:0050789	regulation of biological process	8.48719e-07
2018	Veraison	Leaf	Down	SO4	GO:BP	GO:0034655	nucleobase-containing compound catabolic process	1.03307e-06
2018	Veraison	Leaf	Down	SO4	GO:BP	GO:1901360	organic cyclic compound metabolic process	1.03307e-06
2018	Veraison	Leaf	Down	SO4	GO:BP	GO:0010468	regulation of gene expression	1.34523e-06
2018	Veraison	Leaf	Down	SO4	GO:BP	GO:0006725	cellular aromatic compound metabolic process	1.40361e-06
2018	Veraison	Leaf	Down	SO4	GO:BP	GO:0010629	negative regulation of gene expression	1.40361e-06
2018	Veraison	Leaf	Down	SO4	GO:BP	GO:0034641	cellular nitrogen compound metabolic process	2.37425e-06
2018	Veraison	Leaf	Down	SO4	GO:BP	GO:0065007	biological regulation	3.03377e-06
2018	Veraison	Leaf	Down	SO4	GO:BP	GO:0046700	heterocycle catabolic process	1.29559e-05
2018	Veraison	Leaf	Down	SO4	GO:BP	GO:0080090	regulation of primary metabolic process	2.24248e-05
2018	Veraison	Leaf	Down	SO4	GO:BP	GO:0044270	cellular nitrogen compound catabolic process	3.0347e-05
2018	Veraison	Leaf	Down	SO4	GO:BP	GO:1903311	regulation of mRNA metabolic process	3.0347e-05
2018	Veraison	Leaf	Down	SO4	GO:BP	GO:0051171	regulation of nitrogen compound metabolic process	3.9441e-05
2018	Veraison	Leaf	Down	SO4	GO:BP	GO:0031323	regulation of cellular metabolic process	5.01824e-05
2018	Veraison	Leaf	Down	SO4	GO:BP	GO:0010605	negative regulation of macromolecule metabolic process	0.000152348
2018	Veraison	Leaf	Down	SO4	GO:BP	GO:0000380	alternative mRNA splicing, via spliceosome	0.000152348
2018	Veraison	Leaf	Down	SO4	GO:BP	GO:0050794	regulation of cellular process	0.000154123
2018	Veraison	Leaf	Down	SO4	GO:BP	GO:0090503	RNA phosphodiester bond hydrolysis, exonucleolytic	0.000206553
2018	Veraison	Leaf	Down	SO4	GO:BP	GO:0000956	nuclear-transcribed mRNA catabolic process	0.000264307
2018	Veraison	Leaf	Down	SO4	GO:BP	GO:0009892	negative regulation of metabolic process	0.000318194
2018	Veraison	Leaf	Down	SO4	GO:BP	GO:0009894	regulation of catabolic process	0.000358502
2018	Veraison	Leaf	Down	SO4	GO:BP	GO:0051252	regulation of RNA metabolic process	0.00039307
2018	Veraison	Leaf	Down	SO4	GO:BP	GO:0010608	posttranscriptional regulation of gene expression	0.000420337
2018	Harvest	Leaf	Up	1103P & 3309C & SO4	GO:BP	GO:0007017	microtubule-based process	5.71546e-21
2018	Harvest	Leaf	Up	1103P & 3309C & SO4	GO:BP	GO:0007010	cytoskeleton organization	1.15232e-13
2018	Harvest	Leaf	Up	1103P & 3309C & SO4	GO:BP	GO:0007018	microtubule-based movement	4.34358e-13
2018	Harvest	Leaf	Up	1103P & 3309C & SO4	GO:BP	GO:0006928	movement of cell or subcellular component	4.34358e-13
2018	Harvest	Leaf	Up	1103P & 3309C & SO4	GO:BP	GO:0071554	cell wall organization or biogenesis	1.0049e-12
2018	Harvest	Leaf	Up	1103P & 3309C & SO4	GO:BP	GO:0000226	microtubule cytoskeleton organization	2.34313e-12
2018	Harvest	Leaf	Up	1103P & 3309C & SO4	GO:BP	GO:0007049	cell cycle	6.83648e-12
2018	Harvest	Leaf	Up	1103P & 3309C & SO4	GO:BP	GO:0022402	cell cycle process	6.27527e-11
2018	Harvest	Leaf	Up	1103P & 3309C & SO4	GO:BP	GO:0000278	mitotic cell cycle	1.21544e-10
2018	Harvest	Leaf	Up	1103P & 3309C & SO4	GO:BP	GO:0005975	carbohydrate metabolic process	2.66758e-09
2018	Harvest	Leaf	Up	1103P & 3309C & SO4	GO:BP	GO:0051301	cell division	3.90809e-09
2018	Harvest	Leaf	Up	1103P & 3309C & SO4	GO:BP	GO:0033043	regulation of organelle organization	1.07047e-08
2018	Harvest	Leaf	Up	1103P & 3309C & SO4	GO:BP	GO:0005976	polysaccharide metabolic process	1.08541e-08
2018	Harvest	Leaf	Up	1103P & 3309C & SO4	GO:BP	GO:1903047	mitotic cell cycle process	1.61991e-08
2018	Harvest	Leaf	Up	1103P & 3309C & SO4	GO:BP	GO:0071555	cell wall organization	2.69059e-08
2018	Harvest	Leaf	Up	1103P & 3309C & SO4	GO:BP	GO:0010393	galacturonan metabolic process	5.8303e-08
2018	Harvest	Leaf	Up	1103P & 3309C & SO4	GO:BP	GO:0045488	pectin metabolic process	5.8303e-08
2018	Harvest	Leaf	Up	1103P & 3309C & SO4	GO:BP	GO:0048285	organelle fission	1.26596e-07
2018	Harvest	Leaf	Up	1103P & 3309C & SO4	GO:BP	GO:0000280	nuclear division	3.0588e-07
2018	Harvest	Leaf	Up	1103P & 3309C & SO4	GO:BP	GO:0045229	external encapsulating structure organization	3.21171e-07
2018	Harvest	Leaf	Up	1103P & 3309C & SO4	GO:BP	GO:0051493	regulation of cytoskeleton organization	4.13781e-07
2018	Harvest	Leaf	Up	1103P & 3309C & SO4	GO:BP	GO:0051128	regulation of cellular component organization	6.79027e-07
2018	Harvest	Leaf	Up	1103P & 3309C & SO4	GO:BP	GO:0071669	plant-type cell wall organization or biogenesis	6.79027e-07
2018	Harvest	Leaf	Up	1103P & 3309C & SO4	GO:BP	GO:0010564	regulation of cell cycle process	2.00475e-06
2018	Harvest	Leaf	Up	1103P & 3309C & SO4	GO:BP	GO:0016043	cellular component organization	2.65392e-06
2018	Harvest	Leaf	Up	1103P & 3309C & SO4	GO:BP	GO:0007051	spindle organization	7.95084e-06
2018	Harvest	Leaf	Up	1103P & 3309C & SO4	GO:BP	GO:0097435	supramolecular fiber organization	1.01401e-05
2018	Harvest	Leaf	Up	1103P & 3309C & SO4	GO:BP	GO:0140014	mitotic nuclear division	1.12044e-05
2018	Harvest	Leaf	Up	1103P & 3309C & SO4	GO:BP	GO:0006996	organelle organization	1.13404e-05
2018	Harvest	Leaf	Up	1103P & 3309C & SO4	GO:BP	GO:0042127	regulation of cell population proliferation	2.17362e-05
2018	Harvest	Leaf	Up	1103P & 3309C & SO4	GO:BP	GO:0009834	plant-type secondary cell wall biogenesis	2.94475e-05
2018	Harvest	Leaf	Up	1103P & 3309C & SO4	GO:BP	GO:0009664	plant-type cell wall organization	3.12232e-05
2018	Harvest	Leaf	Up	1103P & 3309C & SO4	GO:BP	GO:0008284	positive regulation of cell population proliferation	3.9918e-05
2018	Harvest	Leaf	Up	1103P & 3309C & SO4	GO:BP	GO:0006633	fatty acid biosynthetic process	6.23897e-05
2018	Harvest	Leaf	Up	1103P & 3309C & SO4	GO:BP	GO:0070507	regulation of microtubule cytoskeleton organization	6.23897e-05
2018	Harvest	Leaf	Up	1103P & 3309C & SO4	GO:BP	GO:0051726	regulation of cell cycle	8.01376e-05
2018	Harvest	Leaf	Up	1103P & 3309C & SO4	GO:BP	GO:0008283	cell population proliferation	9.9614e-05
2018	Harvest	Leaf	Up	1103P & 3309C & SO4	GO:BP	GO:0010383	cell wall polysaccharide metabolic process	9.99826e-05
2018	Harvest	Leaf	Up	1103P & 3309C & SO4	GO:BP	GO:0032886	regulation of microtubule-based process	0.000108205
2018	Harvest	Leaf	Up	1103P & 3309C & SO4	GO:BP	GO:0044036	cell wall macromolecule metabolic process	0.000108205
2018	Harvest	Leaf	Up	1103P & 3309C & SO4	GO:BP	GO:0000079	regulation of cyclin-dependent protein serine/threonine kinase activity	0.000138169
2018	Harvest	Leaf	Up	1103P & 3309C & SO4	GO:BP	GO:0007140	male meiotic nuclear division	0.000164478
2018	Harvest	Leaf	Up	1103P & 3309C & SO4	GO:BP	GO:1904029	regulation of cyclin-dependent protein kinase activity	0.000173564
2018	Harvest	Leaf	Up	1103P & 3309C & SO4	GO:BP	GO:0042546	cell wall biogenesis	0.00018712
2018	Harvest	Leaf	Up	1103P & 3309C & SO4	GO:BP	GO:0051258	protein polymerization	0.000192785
2018	Harvest	Leaf	Up	1103P & 3309C & SO4	GO:BP	GO:0019853	L-ascorbic acid biosynthetic process	0.000205809
2018	Harvest	Leaf	Up	1103P & 3309C & SO4	GO:BP	GO:0046394	carboxylic acid biosynthetic process	0.000261891
2018	Harvest	Leaf	Up	1103P & 3309C & SO4	GO:BP	GO:0071900	regulation of protein serine/threonine kinase activity	0.000272611
2018	Harvest	Leaf	Up	1103P & 3309C & SO4	GO:BP	GO:0006631	fatty acid metabolic process	0.000272611
2018	Harvest	Leaf	Up	1103P & 3309C & SO4	GO:BP	GO:0071840	cellular component organization or biogenesis	0.000277053
2018	Harvest	Leaf	Up	1103P & 3309C & SO4	GO:BP	GO:0016052	carbohydrate catabolic process	0.000298583
2018	Harvest	Leaf	Up	1103P & SO4	GO:BP	GO:0043604	amide biosynthetic process	2.98906e-09
2018	Harvest	Leaf	Up	1103P & SO4	GO:BP	GO:0006412	translation	2.99172e-09
2018	Harvest	Leaf	Up	1103P & SO4	GO:BP	GO:0043043	peptide biosynthetic process	2.99172e-09
2018	Harvest	Leaf	Up	1103P & SO4	GO:BP	GO:0006518	peptide metabolic process	3.41357e-06
2018	Harvest	Leaf	Up	1103P & SO4	GO:BP	GO:0034645	cellular macromolecule biosynthetic process	3.48125e-06
2018	Harvest	Leaf	Up	1103P & SO4	GO:BP	GO:0043603	cellular amide metabolic process	5.55767e-06
2018	Harvest	Leaf	Up	1103P & SO4	GO:BP	GO:0000226	microtubule cytoskeleton organization	0.000261085
2018	Harvest	Leaf	Up	1103P & SO4	GO:BP	GO:1901566	organonitrogen compound biosynthetic process	0.000333811
2018	Harvest	Leaf	Up	1103P & SO4	GO:BP	GO:0140694	non-membrane-bounded organelle assembly	0.000458809
2018	Harvest	Leaf	Up	SO4	GO:BP	GO:0034645	cellular macromolecule biosynthetic process	7.81082e-12
2018	Harvest	Leaf	Up	SO4	GO:BP	GO:0022613	ribonucleoprotein complex biogenesis	2.41678e-11
2018	Harvest	Leaf	Up	SO4	GO:BP	GO:0042254	ribosome biogenesis	1.29273e-09
2018	Harvest	Leaf	Up	SO4	GO:BP	GO:0006412	translation	2.14283e-08
2018	Harvest	Leaf	Up	SO4	GO:BP	GO:0043043	peptide biosynthetic process	2.14283e-08
2018	Harvest	Leaf	Up	SO4	GO:BP	GO:0010467	gene expression	4.15066e-08
2018	Harvest	Leaf	Up	SO4	GO:BP	GO:0043604	amide biosynthetic process	4.99945e-08
2018	Harvest	Leaf	Up	SO4	GO:BP	GO:0009059	macromolecule biosynthetic process	1.87342e-07
2018	Harvest	Leaf	Up	SO4	GO:BP	GO:0006518	peptide metabolic process	8.96098e-07
2018	Harvest	Leaf	Up	SO4	GO:BP	GO:0043603	cellular amide metabolic process	2.57734e-06
2018	Harvest	Leaf	Up	SO4	GO:BP	GO:0006260	DNA replication	8.70117e-06
2018	Harvest	Leaf	Up	SO4	GO:BP	GO:0034641	cellular nitrogen compound metabolic process	1.13091e-05
2018	Harvest	Leaf	Up	SO4	GO:BP	GO:0006261	DNA-dependent DNA replication	1.3487e-05
2018	Harvest	Leaf	Up	SO4	GO:BP	GO:0071840	cellular component organization or biogenesis	1.61417e-05
2018	Harvest	Leaf	Up	SO4	GO:BP	GO:0042273	ribosomal large subunit biogenesis	1.93575e-05
2018	Harvest	Leaf	Up	SO4	GO:BP	GO:0022618	ribonucleoprotein complex assembly	3.27344e-05
2018	Harvest	Leaf	Up	SO4	GO:BP	GO:0071826	ribonucleoprotein complex subunit organization	3.89611e-05
2018	Harvest	Leaf	Up	SO4	GO:BP	GO:0002181	cytoplasmic translation	5.29049e-05
2018	Harvest	Leaf	Up	SO4	GO:BP	GO:0042274	ribosomal small subunit biogenesis	5.84929e-05
2018	Harvest	Leaf	Up	SO4	GO:BP	GO:0044085	cellular component biogenesis	6.03403e-05
2018	Harvest	Leaf	Up	SO4	GO:BP	GO:0010948	negative regulation of cell cycle process	0.000368569
2018	Harvest	Leaf	Up	SO4	GO:BP	GO:0016072	rRNA metabolic process	0.000464243
